# Myo-REG: a portal for signaling interactions in muscle regeneration

**DOI:** 10.1101/711168

**Authors:** Alessandro Palma, Alberto Calderone, Andrea Cerquone Perpetuini, Federica Ferrentino, Claudia Fuoco, Cesare Gargioli, Giulio Giuliani, Marta Iannuccelli, Luana Licata, Elisa Micarelli, Serena Paoluzi, Livia Perfetto, Lucia Lisa Petrilli, Alessio Reggio, Marco Rosina, Francesca Sacco, Simone Vumbaca, Alessandro Zuccotti, Luisa Castagnoli, Gianni Cesareni

**Author notes:** Correspondence: Prof. Gianni Cesareni (G.C.).

## Abstract

Muscle regeneration is a complex process governed by the interplay between several muscle resident mononuclear cell populations. Following acute or chronic damage these cell populations are activated, communicate via cell-cell interactions and/or paracrine signals, influencing fate decisions via the activation or repression of internal signaling cascades. These are highly dynamic processes, occurring with distinct temporal and spatial kinetics. The main challenge toward a system level description of the muscle regeneration process is the integration of this plethora of inter- and intra-cellular interactions.

We integrated the information on muscle regeneration in a web portal. The scientific content annotated in this portal is organized into two information layers representing relationships between different cell types and intracellular signaling-interactions, respectively. The annotation of the pathways governing the response of each cell type to a variety of stimuli/perturbations occurring during muscle regeneration takes advantage of the information stored in the SIGNOR database. Additional curation efforts have been carried out to increase the coverage of molecular interactions underlying muscle regeneration and to annotate cell-cell interactions.

To facilitate the access to information on cell and molecular interactions in the context of muscle regeneration, we have developed Myo-REG, a web portal that captures and integrates published information on skeletal muscle regeneration.

The muscle-centered resource we provide is one of a kind in the myology field. A friendly interface allows users to explore, approximately 100 cell interactions or to analyze intracellular pathways related to muscle regeneration. Finally, we discuss how data can be extracted from this portal to support *in silico* modeling experiments.
