## Supplementary table 1 for "Myo-REG: a portal for signaling interactions in muscle regeneration"

### Sheet: Foglio1
	Supplementary table 1. Cell types considered in Myo-REG, including their name, a short description and the external Ontobee identifier for each cell
	Cell type	Description	Ontobee identifier
	Mast cell	A cell that is found in almost all tissues containing numerous basophilic granules and capable of releasing large amounts of histamine and heparin upon activation. Progenitors leave bone marrow and mature in connective and mucosal tissue. Mature mast cells are found in all tissues, except the bloodstream. Their phenotype is CD117-high, CD123-negative, CD193-positive, CD200R3-positive, and FceRI-h…	CL:0000097
	Neutrophil	Any of the immature or mature forms of a granular leukocyte that in its mature form has a nucleus with three to five lobes connected by slender threads of chromatin, and cytoplasm containing fine inconspicuous granules and stainable by neutral dyes	CL:0000775
	Monocyte	Myeloid mononuclear recirculating leukocyte that can act as a precursor of tissue macrophages, osteoclasts and some populations of tissue dendritic cells	CL:0000576
	T-regulatory lymphocyte	A T cell which regulates overall immune responses as well as the responses of other T cell subsets through direct cell-cell contact and cytokine release	CL:0000815
	Eosinophil	Any of the immature or mature forms of a granular leukocyte with a nucleus that usually has two lobes connected by one or more slender threads of chromatin, and cytoplasm containing coarse, round granules that are uniform in size and which can be stained by the dye eosin. Eosinophils are CD9-positive, CD191-positive, and CD193-positive	CL:0000771
	M1 macrophage	An elicited macrophage that is recruited into the tissues in response to injury and infection as part of an inflammatory response, expresses high levels of pro-inflammatory cytokines, ROS and NO, and shows potent microbicidal activity	CL:0000863
	M2 macrophage	An elicited macrophage characterized by low production of pro-inflammatory and Th1 polarizing cytokines and high expression of arginase-1, and associated with tissue remodelling	CL:0000890
	Osteocyte	A mature osteoblast that has become embedded in the bone matrix. They occupy a small cavity, called lacuna, in the matrix and are connected to adjacent osteocytes via protoplasmic projections called canaliculi	CL:0000137
	Fibro/adipogenic progenitor	A mesenchymal cell which resides in the endomysium and shows stemness features. These cells are identified by the expression of Pdgfr-alpha and Sca1. During muscle regeneration, they promote myogenesis, contribute to debris clearance and produce extracellular matrix. In pathological conditions, they can differentiate into fibroblasts, adipocytes and osteoblasts.	Myo007
	Quiescent satellite	A skeletal muscle satellite cell that is mitotically quiescent. These cells are wedge shaped and have a large nuclear to cytoplasmic ratio with few organelles, a small nucleus and condensed interphase chromatin. Satellite cells typically remain in this state until activated following muscle damage	CL:0008012
	Activated satellite	A skeletal muscle cell that has become mitotically active - typically following muscle damage	CL:0008016
	Myoblast	A mature contractile cell, commonly known as a myocyte. This cell has as part of its cytoplasm myofibrils organized in various patterns	CL:0000187
	Pericyte	An elongated, contractile cell found wrapped around precapillary arterioles outside the basement membrane. Pericytes are present in capillaries where proper adventitia and muscle layer are missing -thus distingushing this cell type from adventitial cells-. They are relatively undifferentiated and may become fibroblasts, macrophages, or smooth muscle cells.	CL:0000669
	Fibroblast	A connective tissue cell which secretes an extracellular matrix rich in collagen and other macromolecules. Flattened and irregular in outline with branching processes. Appear fusiform or spindle-shaped	CL:0000057
	Adipocyte	A fat-storing cell found mostly in the abdominal cavity and subcutaneous tissue of mammals. Fat is usually stored in the form of triglycerides	CL:0000136
