## Supplementary table 2 for "Myo-REG: a portal for signaling interactions in muscle regeneration"

### Sheet: Foglio1
	Supplementary table 2. List of all pathways that have been manually curetad on Myo-REG for each cell type.
	Cell type	Pathways
	Mast cell	FCERI
	Mast cell	SCF
	Neutrophil	Adhesion and migration
	Neutrophil	G protein-coupled receptor
	Monocyte	IL-10 transcriptional regulation
	Monocyte	Macrophage differentiation
	T-reg lymphocyte	ATP
	T-reg lymphocyte	IFN gamma
	T-reg lymphocyte	IL-10
	T-reg lymphocyte	IL-4 and its transcriptional regulation
	T-reg lymphocyte	IL-6
	T-reg lymphocyte	TGF beta
	Eosinophil	CCL11
	Eosinophil	CCR1
	Eosinophil	IL-5
	M1/M2 macrophage	IFN gamma
	M1/M2 macrophage	IL-1 beta
	M1/M2 macrophage	IL-10
	M1/M2 macrophage	IL-1 beta transcriptional regulation
	M1/M2 macrophage	IL-4
	M1/M2 macrophage	IL-6
	M1/M2 macrophage	Metabolic switch
	M1/M2 macrophage	Polarization and myogenesis
	M1/M2 macrophage	TNF alpha
	M1/M2 macrophage	TNF alpha transcriptional regulation
	M1/M2 macrophage	TGF beta
	Osteoblast	Osteocalcin transcriptional regulation
	Osteoblast	BMP
	Osteoblast	TGF beta
	Pericyte	In vitro induction of adipogenesis
	Pericyte	Myogenic transcriptional cascade
	Fibro/adipogenic progenitor	In vitro induction of adipogenesis
	Fibro/adipogenic progenitor	Adipogenic transcriptional cascade
	Fibro/adipogenic progenitor	BMP
	Fibro/adipogenic progenitor	Glucocorticoids
	Fibro/adipogenic progenitor	IBMX/rosiglitazone
	Fibro/adipogenic progenitor	IL-4/IL-13 induction
	Fibro/adipogenic progenitor	NOTCH
	Fibro/adipogenic progenitor	Osteogenesis
	Fibro/adipogenic progenitor	PDGFR alpha
	Fibro/adipogenic progenitor	SHH
	Fibro/adipogenic progenitor	SIRT1
	Fibro/adipogenic progenitor	TGF beta
	Fibro/adipogenic progenitor	WNT
	Fibro/adipogenic progenitor	GCR-cAMP crosstalk
	Fibro/adipogenic progenitor	INSR
	Fibro/adipogenic progenitor	miRNA and adipogenesis
	Myoblast	Calcium-mediated fusion
	Myoblast	GH-mediated fusion
	Myoblast	IL-6 and hypertrophy
	Satellite cell	Calcium-mediated differentiation
	Satellite cell	CCR2
	Satellite cell	Dystrophin glycoprotein complex regulation
	Satellite cell	FST transcriptional regulation
	Satellite cell	IFN gamma
	Satellite cell	IGF-1R
	Satellite cell	IL-1 and secretome
	Satellite cell	IL-6
	Satellite cell	Myogenic transcriptional cascade
	Satellite cell	NOTCH
	Satellite cell	Syndecan and self-renewal
	Satellite cell	TNF alpha
	Satellite cell	WNT
	Satellite cell	DDR inhibition
	Satellite cell	Myostatin
	Satellite cell	miRNA network
	Satellite cell	Prostaglandins and myogenesis
	Fibroblast	Arginine metabolism and collagen synthesis
	Fibroblast	FN1 transcriptional regulation
	Adipocyte	Adipogenic transcriptional cascade
	Adipocyte	Insulin-mediated adipogenesis
	Damaged myofiber	Calcium-mediated fusion
	Damaged myofiber	Hypertrophy and cAMP
	Damaged myofiber	Glucocorticoids-induced atrophy
	Damaged myofiber	IGF-1R
	Damaged myofiber	IL-6 and atrophy
	ECM	ECM synthesis
